# Spatially resolved gene expression and tumour-microenvironment interactions across malignant transformation in IDH-mutant glioma

**DOI:** 10.64898/2026.09.08.749421

**Authors:** Alyona Ivanova, Shamini Ayyadhury, David G Munoz, Megan Hopkins, Farzaneh Aboualizadeh, Melanie Spears, Megan Wu, Trevor Pugh, Roel G W Verhaak, Daniel P Cahill, Sunit Das

**Affiliations:** The Arthur and Sonia Labatt Brain Tumour Research Center, The Hospital for Sick Children, Toronto, Ontario, Canada; Institute of Medical Sciences, University of Toronto, Toronto, Ontario, Canada; Princess Margaret Cancer Centre, University Health Network, Toronto, Ontario, Canada; Department of Laboratory Medicine, St. Michael’s Hospital, University of Toronto, Toronto, Ontario, Canada; Department of Laboratory Medicine and Pathobiology, University of Toronto, Toronto, Ontario, Canada; Ontario Institute for Cancer Research, Toronto, Ontario, Canada; Department of Medical Biophysics, University of Toronto, Toronto, Ontario, Canada; Harvey and Kate Cushing Professor of Neurosurgery, Yale University, New Haven, CT, the USA; Department of Neurosurgery, Massachusetts General Hospital and Harvard Medical School, Boston, MA, USA; Division of Neurosurgery, University of Toronto, Toronto, Canada

**Keywords:** IDH-mutant glioma, astrocytoma, migration, invasiveness, spatial transcriptomics

## Abstract

Isocitrate dehydrogenase (IDH)-mutant gliomas represent most lower-grade diffuse gliomas in young adults. Although IDH-mutant gliomas initially behave indolently relative to IDH-wildtype counterparts, they undergo inevitable malignant transformation. The mechanisms driving this progression remain poorly defined. We analyzed a unique longitudinal cohort of two patients with IDH-mutant diffuse gliomas, each with matched WHO grade 2, 3, and 4 tumours. Spatial transcriptomics (NanoString GeoMx and 10X Visium), combined with differential expression, spatially variable gene analysis, and gene ontology enrichment, were used to define transcriptional programs underlying progression. Unexpectedly, across both patients, higher-grade tumours demonstrated reduced proliferation at the infiltrative margin as measured by Ki67. Spatial transcriptomic analysis identified an enrichment of invasion-associated genes associated with increasing tumour grade. In an independent bulk RNA-seq cohort, expression of this spatially derived program did not outperform grade-only PFS or OS analysis. These observations underscore the need to develop new metrics that account for spatial evolution that occurs across progression, but escapes detection in bulk analyses and provide the rationale for prioritizing migration-, cytoskeletal- and stress-associated programs for further investigation.

**Importance of the Study:** Gliomas with IDH mutations exhibit a more favorable prognosis than IDH–wildtype gliomas but inevitably undergo further malignant transformation over time. Understanding the molecular trajectory of malignant transformation will be critical to determine the indications for IDH inhibitor therapy in patients with these tumours. Identifying actionable molecular programs will be key to generate precision therapeutic strategies for patients with IDH-mutant tumours.
