## Supplemental Table 1 for "Spatially resolved gene expression and tumour-microenvironment interactions across malignant transformation in IDH-mutant glioma"

### Sheet: Sheet1
Table 1. Patient sample characteristics
Patient information		Clinical information
Patient	Sample	Age	Sex	tumour location	IDH1	ATRX	Ki67	necrosis	microvascular proliferation	codeletion of 1p36 and 19q13	diagnosis	WHO grade	comments
CASE 1	Surgery 1	25	M	right frontal	mut		0.05	-	-	Not detected	Astrocytoma	2	Sections show an infiltrating glial tumour made up of regularly arranged cells, as shown by their round nuclei, peri-nuclear halos and tendency to surround neurons. Scattered tumour cells show highly atypical, large, hyperchromatic nuclei with irregular outlines. GFAP immunostaining shows a dense fibrillary background of reactive astrocytes (gliosis). Rare tumour cells are positive for GFAP, whil…
	Surgery 2	28	M	right frontal	mut	loss	0.15	-	-		Anaplastic astrocytoma	3	Sections show an infiltrating glial tumour made up of cells with considerable nuclear atypia, elongated: nuclei, and eosinophilic cytoplasm drawn into processes. Mitotic activity is easily detectable, although does not exceed one figure per 10 high power fields.
	Surgery 3	30	M	right frontal	mut	loss	0.2	-	+		Astrocytoma	4	Post chemo/radiation. MGMT Promoter Methylation Detected. Sections show an infiltrating, and densely cellular glial tumour with marked nuclear pleomorphism and hyperchromatism. Nuclei tend to be elongated, with irregular outline, and surrounded by eosinophilic cytoplasm drawn into processes. Multi nucleated giant cells are numerous. Perineuronal satellitosis is prominent. Microvascular proliferat…
CASE 2	Surgery 1	37	M	left frontal	mut	loss	0.05	-	-	Not detected	Astrocytoma diffuse	2	The brain is diffusely infiltrated by a glial tumour predominantly made up of cells with rounded nuclei containing dense chromatin and surrounded by squarish cytoplasm, which is highlighted by MAP2 immunostains. The vast majority of tumour cells do not express GFAP. P53 is expressed in approximately half the tumour cells, consistent with a wild type genotype. Some vessels show marked hyalinizatio…
	Surgery 2	39	M	left frontal	mut	mut		+	-	Non-codeleted	Diffuse astrocytoma	3	Sections show neuropil infiltrated by glioma sounds, many of which show an eosinophilic cytoplasm extended into processes. Nuclear atypia is only moderate, as is the cellularity. There is marked hyalinization is only moderate, as is the cellularity. There is marked hyalinization of capillaries. An area of necrosis is present, and not surrounded by pseudopalisades.
	Surgery 3	41	M	left frontal	mut	mut	20-30%	-	+	Non-codeleted	Astrocytoma	4	Progression on temozolomide chemoradiotherapy is noted. The current specimen demonstrates marked nuclear atypia, rare mitotic activity. Sections show an infiltrating glial tumour comprised of diffusely infiltrating tumour cells of astroglial origin, as shown by their eosinophilic cytoplasm drawn into processes. There is marked nuclear pleomorphism, scattered mitoses. By immunostaining, tumour cel…
