## Supplemental Table 2 for "Spatially resolved gene expression and tumour-microenvironment interactions across malignant transformation in IDH-mutant glioma"

### Sheet: Sheet1
	number of non-zero expression spots for gene of interest				total spots retained post QC
Grade	TTYH2	CLDND1	EDIL3	SRCIN1
2	488	418	196	302	1079
3	2739	1770	831	547	4451
4	563	546	337	666	729
