## Supplemental Table 3 for "Spatially resolved gene expression and tumour-microenvironment interactions across malignant transformation in IDH-mutant glioma"

### Sheet: Genes selected by LASSO and Ela
Genes selected by LASSO and Elastic Net Cox regression and model coefficients.
Gene	Elastic Net OS	Elastic Net PFS	LASSO OS	LASSO PFS
TTYH2	-0.3349	-0.3765	-0.4734	-0.3895
DAAM2	-0.1232	-0.0951	-0.1624	-0.0886
MYH2	NA	0.1354	NA	NA
DNAJB2	NA	-0.0703	NA	NA
CD44	NA	0.0702	NA	0.0598
CDH9	NA	-0.0677	NA	-0.067
SEMA4D	NA	0.0662	NA	0.0147
SRCIN1	NA	0.0574	NA	0.0018
CNTN2	NA	0.0519	0.0326	0.0717
RASAL1	NA	0.0456	NA	0.0291
PLEKHG3	NA	-0.0426	-0.0016	NA
EPHA10	NA	-0.0265	NA	NA
CDH12	NA	-0.0193	NA	NA
CRYAB	NA	0.0118	NA	NA

### Sheet: Supplementary_Table_Regularized
Performance of regularized prognostic models in the independent test set.
Outcome	Model	N	Events	HR	CI_lower	CI_upper	P_value	C_index	C_index_SE
OS	LASSO	111	23	0.997619	0.430692	2.3108	0.995563	0.532484	0.100013
OS	Elastic Net	111	23	0.94042	0.29864	2.96139	0.916408	0.53121	0.0964509
OS	TCGA Grade	111	23				0.00222083	0.723022	0.0791723
PFS	LASSO	111	34	1.17511	0.434799	3.17589	0.750416	0.525338	0.062386
PFS	Elastic Net	111	34	1.40681	0.547587	3.61426	0.478321	0.556306	0.0578883
PFS	TCGA Grade	97	29				0.137547228	0.573761	0.0585879
Multivariable Cox regression of gene-derived risk scores and TCGA tumour grade in the independent test set.
Outcome	Model	Variable	HR	95% CI	P
OS	LASSO	Gene score	1	0.43–2.31	0.996
OS	Elastic Net	Gene score	0.94	0.30–2.96	0.916
OS	TCGA Grade	G3 vs G2	2.26	0.72–7.05	—
OS	TCGA Grade	G4 vs G2	17.28	4.08–73.29	0.0001
PFS	LASSO	Gene score	1.18	0.43–3.18	0.75
PFS	Elastic Net	Gene score	1.41	0.55–3.61	0.478
PFS	TCGA Grade	G3 vs G2	0.83	0.37–1.85	—
PFS	TCGA Grade	G4 vs G2	3.45	1.09–10.91	0.028
Incremental prognostic value of gene-derived risk scores beyond TCGA tumour grade.
Outcome	Grade C-index	Grade + Gene Score C-index	Likelihood ratio test P
OS + LASSO	0.723	0.712	0.366	ns
OS + Elastic Net	0.723	0.714	0.378	ns
PFS + LASSO	0.58	0.575	0.868	ns
PFS + Elastic Net	0.58	0.592	0.657	ns
